# Butyrate rescues chlorpyrifos-induced social deficits through inhibition of class I histone deacetylases

**DOI:** 10.1101/2025.10.19.683261

**Authors:** Leonardo Diaz, Ally Xinyi Kong, Ping Zhang, Jinhua Chi, Khoa Pham, Maja Johnson, Aiden Eno, Isabelle Douglas, Yuxuan Mao, James W. MacDonald, Julia Yue Cui, Theo Bammler, Haiwei Gu, Yijie Geng

## Abstract

Chlorpyrifos (CPF) is a widely used organophosphate pesticide effective through inhibiting acetylcholinesterase, which leads to the accumulation of acetylcholine and continuous nerve stimulation. In addition to its well-known acute toxicity, exposure to CPF has also been linked to chronic conditions such as an increasing risk of autism spectrum disorder (ASD) and adverse effects on gut health, including disturbances to the gut microbiome and metabolism. However, the underlying mechanism of CPF’s contribution to ASD remains unclear, and the roles of the gut microbiome and gut metabolites in CPF-induced neurodevelopmental toxicity remain elusive. Using a high-throughput social behavior assay, we found that embryonic exposure to CPF induced lasting social deficits in zebrafish. Through a small-scale screen of common health beneficial gut microbiome metabolites, we discovered that butyrate effectively rescued CPF-induced social deficits. RNA sequencing of zebrafish brain tissues revealed that early exposure to CPF induced a lasting suppression of neuronal genes, including many ASD risk genes, and elevated expression of circadian genes. Butyrate partially reversed the suppression of key neuronal genes. Butyrate is a non-selective inhibitor of histone deacetylases (HDACs). Through a series of loss-of-function experiments utilizing CRISPR-Cas9-induced knockouts and selective chemical inhibitors, we found that the class I HDAC, HDAC1, most likely mediates butyrate’s rescue effect. Metabolomics analysis detected changes in several nitrogen metabolism-related pathways in the zebrafish gut following CPF exposure. Metagenomics analysis revealed an increase in abundance of the denitrifying bacteria *Pseudomonas* and a reduction in the nitric oxide-sensitive bacteria *Aeromonas* in the CPF-exposed zebrafish gut microbiome. Our results connect CPF-exposure with changes in the gut microbiome, metabolome, epigenetics, gene expression, and behavior, inspiring a novel hypothesis for the underlying molecular mechanisms of CPF-induced neurodevelopmental toxicity. In the long run, our findings may help elucidate how CPF exposure contributes to autism risk and inspire therapeutic developments.
