## Supplementary Tables for "Butyrate rescues chlorpyrifos-induced social deficits through inhibition of class I histone deacetylases"

### Sheet: S1
Supplementary Table S1: β coefficient estimates for 139 significant species.
Species	Coefficient	Std.Err	FDR
Pseudoalteromonas spongiae	3.28876	0.283457	0.0342356
Vibrio anguillarum	2.98402	0.269977	0.0342356
Vibrio qinghaiensis	2.97905	0.267815	0.0342356
Pseudoalteromonas piratica	2.6299	0.22554	0.0342356
Pseudomonas sp. REST10	2.15743	0.153926	0.0316489
Ectopseudomonas khazarica	2.13226	0.174266	0.0342356
Pseudomonas sp. B111	2.13046	0.13824	0.0300906
Pseudomonas sp. THAF42	2.02879	0.26577	0.0695209
Pseudomonas oryziphila	1.98097	0.188978	0.0384026
Labrenzia sp. PHM005	1.85052	0.284579	0.0959975
Shewanella algae	1.84352	0.188141	0.0436321
Alteromonas stellipolaris	1.71491	0.24087	0.0797108
Microbacterium aurugineum	1.61941	0.20048	0.0655447
Microbacterium sp. CBA3102	1.57668	0.191963	0.065244
Microbacterium sp. J1-1	1.54202	0.192433	0.0668658
Rathayibacter sp. VKM Ac-2803	1.50028	0.162164	0.0500639
Microbacterium sp. 1.5R	1.49362	0.178827	0.0626692
Labrenzia sp. VG12	1.46503	0.199067	0.0757213
Streptomyces sp. SS162	1.4167	0.121912	0.0342356
Microbacterium luteolum	1.40249	0.0486012	0.0151711
Microbacterium sp. CGR1	1.38122	0.209922	0.0920923
Microbacterium sp. str. 'China'	1.36011	0.174111	0.0689968
Microbacterium sp. LWH11-1.2	1.35641	0.200021	0.0869651
Microbacterium forte	1.33529	0.0973417	0.0316489
Microbacterium meiriae (nom. nud.)	1.32728	0.163454	0.0653895
Microbacterium sp. LBN7	1.32451	0.20816	0.0992732
Microbacterium sp. SY138	1.32438	0.0895648	0.0300906
Microbacterium sp. LTA6	1.3216	0.116819	0.0342356
Microbacterium sp. LWH10-1.2	1.3203	0.160832	0.064378
Microbacterium sp. Nx66	1.30523	0.0868179	0.0300906
Microbacterium sp. zg-Y1090	1.29872	0.177972	0.0761052
Microbacterium sp. WHRI 7836	1.29297	0.112937	0.0342356
Microbacterium sp. TPU 3598	1.29076	0.120111	0.0342356
Microbacterium luteum	1.28559	0.154397	0.06257
Microbacterium sufflavum	1.28316	0.116215	0.0342356
Microbacterium oxydans	1.28118	0.0958257	0.0334513
Microbacterium sp. LWH13-1.2	1.28057	0.115946	0.0342356
Microbacterium galbinum	1.26853	0.178061	0.0794194
Microbacterium hydrocarbonoxydans	1.26846	0.118003	0.0342356
Microbacterium maritypicum	1.26244	0.0879865	0.0300906
Microbacterium sp. Y-01	1.25625	0.13673	0.0500639
Microbacterium foliorum	1.25335	0.113273	0.0342356
Microbacterium sp. PAMC22086	1.24861	0.0881555	0.0300906
Microbacterium sp. LWO14-1.2	1.24793	0.154231	0.0653895
Microbacterium sp. cx-55	1.2407	0.18535	0.0886011
Microbacterium sp. XT11	1.24045	0.114924	0.0342356
Shewanella indica	1.2389	0.195305	0.0992732
Microbacterium sp. M28	1.22903	0.120868	0.0397258
Microbacterium sp. 1S1	1.21213	0.125904	0.0436321
Microbacterium aerolatum	1.20628	0.0938822	0.0334513
Microbacterium sp. A8/3-1	1.18971	0.149069	0.0655447
Microbacterium sp. M	1.18838	0.133607	0.0537038
Microbacterium abyssi	1.15008	0.146548	0.0673926
Microbacterium sp. KUDC0406	1.14714	0.111229	0.0384026
Microbacterium sp. H1-D42	1.14489	0.0701428	0.0300906
Microbacterium endophyticum	1.12517	0.0606214	0.0252074
Microbacterium paraoxydans	1.12093	0.101412	0.0342356
uncultured Roseibium sp.	1.11742	0.146733	0.0695209
Microbacterium amylolyticum	1.11434	0.144169	0.0689968
Corynebacterium dentalis	1.10481	0.0964075	0.0342356
Microbacterium elymi	1.10263	0.153819	0.0771326
Microbacterium sp. No. 7	1.08709	0.104919	0.0380632
Microbacterium esteraromaticum	1.08663	0.0839195	0.0334513
Microbacterium sp. 4R-513	1.08556	0.120459	0.0513167
Microbacterium sp. Clip185	1.08472	0.151975	0.0772452
Microbacterium oleivorans	1.08131	0.154204	0.0797108
Microbacterium marinum	1.08051	0.10739	0.0397258
Microbacterium sp. ET2	1.07827	0.0650563	0.0300906
Microbacterium sp. PM5	1.07462	0.142732	0.0695209
Microbacterium pygmaeum	1.06829	0.0931589	0.0342356
Microbacterium sp. AZCO	1.06366	0.106844	0.0403356
Microbacterium sp. nov. GSS16	1.0632	0.165735	0.0952344
Microbacterium sp. zg-B185	1.06075	0.133184	0.0655447
Microbacterium wangchenii	1.05993	0.0847238	0.0340302
Microbacterium sp. YJN-G	1.04861	0.135128	0.0686773
Microbacterium sp. ProA8	1.03957	0.144517	0.0761052
Microbacterium sp. BH-3-3-3	1.03939	0.130513	0.0655447
Microbacterium sp. SL75	1.02978	0.0695064	0.0300906
Microbacterium azadirachtae	1.01019	0.125543	0.0653191
Microbacterium oryzae	0.97607	0.0822743	0.0342356
Microbacterium horticulturae	0.975618	0.0747323	0.0334513
Microbacterium resistens	0.971573	0.144335	0.0867176
Shewanella chilikensis	0.966914	0.103928	0.0470188
Microbacterium hominis	0.95779	0.111542	0.0545805
Edwardsiella ictaluri	0.944335	0.112312	0.0584248
Microbacterium sp. BDGP8	0.930694	0.125545	0.0695209
Microbacterium sp. zg-B96	0.927308	0.0501867	0.0252074
Pseudochrobactrum algeriensis	0.922196	0.136512	0.0861245
Microbacterium schleiferi	0.904157	0.0921617	0.0406446
Microbacterium cremeum	0.904013	0.143299	0.0961287
Microbacterium atlanticum	0.901227	0.100927	0.0513167
Microbacterium sp. LWH7-1.2	0.899973	0.102055	0.0533168
Microbacterium trichothecenolyticum	0.89663	0.0916446	0.0406446
Candidatus Ruthturnera calyptogenae	0.895804	0.0244078	0.0794194
Microbacterium sp. zg-Y818	0.890327	0.114715	0.0673926
Nonlabens sp. SY33080	0.880975	0.133431	0.0884758
Microbacterium testaceum	0.879312	0.102755	0.0545805
Microbacterium terrisoli	0.873318	0.0755677	0.0342356
Lacinutrix sp. WUR7	0.872107	0.137511	0.0952956
Microbacterium sp. R86528	0.847831	0.122755	0.0797108
Geminocystis sp. NIES-3708	0.832978	0.0610969	0.0397258
Microbacterium lacus	0.826882	0.0995389	0.0588681
Microbacterium rhizosphaerae	0.816678	0.0757753	0.0342356
Halomonas sp. JS92-SW72	0.816491	0.0900508	0.0496857
Microbacterium sp. LKL04	0.812693	0.115483	0.0772452
Pseudomonas shirazica	0.800413	0.0802955	0.0397258
Microbacterium sp. LWS13-1.2	0.789245	0.115046	0.0797108
Microbacterium aurum	0.739403	0.0624837	0.0342356
Pseudovibrio brasiliensis	0.730428	0.11862	0.0992732
Microbacterium lemovicicum	0.723878	0.0944573	0.0673926
Kocuria varians	0.722171	0.0607233	0.0342356
Microbacterium protaetiae	0.713614	0.0967499	0.0695209
Microbacterium sp. 10M-3C3	0.700125	0.107372	0.0879658
Microbacterium sp. ABRD28	0.695477	0.107167	0.0886011
Thalassobaculum sp. OXR-137	0.66514	0.0540584	0.0340302
Microbacterium betulae	0.627417	0.0720148	0.0514405
Subtercola endophyticus	0.54314	0.0785983	0.0761052
Polaribacter atrinae	0.504486	0.0784532	0.0867176
Streptomyces roseochromogenus	0.500231	0.0799455	0.0901334
Leifsonia xyli	0.487614	0.079409	0.0931888
Pseudoduganella aquatica	0.198434	0.0350752	0.0867176
Streptomyces sp. NBC_00080	-0.353953	0.0351371	0.0959975
Brenneria rubrifaciens	-0.47014	0.0579474	0.0863956
Castellaniella defragrans	-0.662164	0.0825185	0.0797108
Synechococcus sp. RSCCF101	-0.681127	0.0503617	0.0342356
Pseudomonas monteilii	-0.708108	0.0745768	0.0622879
Leptospira sp. severe_002	-0.777653	0.0568132	0.0943981
Aeromonas sp. FDAARGOS 1405	-1.09728	0.134197	0.0717022
Aeromonas simiae	-1.10807	0.12722	0.0672638
Xanthomonas oryzae	-1.11596	0.135041	0.0695209
Aeromonas veronii	-1.13603	0.149888	0.0838257
Aeromonas allosaccharophila	-1.19428	0.161525	0.0869651
Aeromonas encheleia	-1.27635	0.166455	0.0797108
Aeromonas sp. CU5	-1.36317	0.155513	0.0655447
Aeromonas sp. FDAARGOS 1416	-1.3861	0.109652	0.0342356
Aeromonas enteropelogenes	-1.43158	0.188282	0.0798587
Aeromonas sp. FDAARGOS 1417	-1.56795	0.146638	0.0409585
Aeromonas sp. FDAARGOS 1404	-1.58193	0.165984	0.0545805
Aeromonas sp. FDAARGOS 1403	-1.72144	0.142264	0.0342356

### Sheet: S2
Supplementary Table S2: gRNA designs.
Gene	gRNA #	gRNA designs
hdac1	gRNA1	ATTTAGGTGACACTATACGGGAATTACTACTATGGTCGTTTTAGAGCTAGAAATAGCAAG
	gRNA2	ATTTAGGTGACACTATAGCGACCTCATAAAGCCAATGGTTTTAGAGCTAGAAATAGCAAG
	gRNA3	ATTTAGGTGACACTATAGGTACGGTTTACAGACTTACGTTTTAGAGCTAGAAATAGCAAG
hdac3	gRNA1	ATTTAGGTGACACTATAGACGTGGGGAACTTTCACTAGTTTTAGAGCTAGAAATAGCAAG
	gRNA2	ATTTAGGTGACACTATAGGTCAGTCCAAACAACATGCGTTTTAGAGCTAGAAATAGCAAG
	gRNA3	ATTTAGGTGACACTATACGTAACAAAATCCAGATGCCGTTTTAGAGCTAGAAATAGCAAG
hdac4	gRNA1	ATTTAGGTGACACTATATGTGGATCACCAATTCGCCCGTTTTAGAGCTAGAAATAGCAAG
	gRNA2	ATTTAGGTGACACTATATGCCCAGCGACCCACGCTACGTTTTAGAGCTAGAAATAGCAAG
	gRNA3	ATTTAGGTGACACTATAGCATGAACGGAGTGGTTATGGTTTTAGAGCTAGAAATAGCAAG
hdac5	gRNA1	ATTTAGGTGACACTATATGAAGACCTTACTACCCTCCGTTTTAGAGCTAGAAATAGCAAG
	gRNA2	ATTTAGGTGACACTATAAGGTGCCATCGCCAGTACTGGTTTTAGAGCTAGAAATAGCAAG
	gRNA3	ATTTAGGTGACACTATAGCCCCGGTGGAAAGGCACGTGTTTTAGAGCTAGAAATAGCAAG
hdac8	gRNA1	ATTTAGGTGACACTATAGCCTCATGTGGCTTCAATAGGTTTTAGAGCTAGAAATAGCAAG
	gRNA2	ATTTAGGTGACACTATATGGCTATCAACTGGGCCGGAGTTTTAGAGCTAGAAATAGCAAG
	gRNA3	ATTTAGGTGACACTATAAGCATCCTCCACACCTGGAGGTTTTAGAGCTAGAAATAGCAAG
hdac9	gRNA1	ATTTAGGTGACACTATACGTACAGACATTAGGATGCAGTTTTAGAGCTAGAAATAGCAAG
	gRNA2	ATTTAGGTGACACTATATGGTTCTGCGGAACAGAGAGGTTTTAGAGCTAGAAATAGCAAG
	gRNA3	ATTTAGGTGACACTATAGAGGACGCACCTCCCAAAGGGTTTTAGAGCTAGAAATAGCAAG

### Sheet: S3
Supplementary Table S3: qPCR primer sequences.
Gene		qPCR primer design (5'-3')
per1a	Forward	ATGTCCCTGGCACTGTGAAG
	Reverse	ACAAGAGTCTCTGCTTGGGT
per1b	Forward	CGGGAGTGGAACTAGAAGCAG
	Reverse	TTGATGAACTGCGCCTCTCC
per2	Forward	ATGTCGATGGCTTTAGGCAG
	Reverse	CGAGACATCCAGAAGGTGCT
cyr1a	Forward	GACGCACAGCAGATAACAGGACG
	Reverse	CAAAATGTAACAACTCGGGAAAAGG
cry2	Forward	CCGACCATCACTCAAGAGCA
	Reverse	ATTTGCTACCCAGGCCTTCC
ciarta	Forward	AACCTGACCTTGGGGAGAAG
	Reverse	GCGGCAGATTAGCCATGAGA
si:ch211-132b12.7	Forward	GCTGGGTGGTCTTCATCCTT
	Reverse	CATCCCGGGCCCTTATTGA
bhlhe41	Forward	TGTGCAAATCCAAAAGGGGGA
	Reverse	AGTGACCCAGAGTCGTGAGTT
nr1d1	Forward	GACACGAACAACACAGGTGG
	Reverse	TGATCCGAAGCAGGGTTGTG
